# Patient-derived gene and protein expression signatures of NGLY1 deficiency

**DOI:** 10.1101/2021.07.28.453930

**Authors:** Benedikt Rauscher, William F. Mueller, Sandra Clauder-Münster, Petra Jakob, M. Saiful Islam, Han Sun, Sonja Ghidelli-Disse, Markus Boesche, Marcus Bantscheff, Hannah Pflaumer, Paul Collier, Bettina Haase, Songjie Chen, Guangwen Wang, Vladimir Benes, Michael Snyder, Gerard Drewes, Lars M. Steinmetz

## Abstract

N-Glycanase 1 (NGLY1) deficiency is a rare and complex genetic disorder. Although recent studies have shed light on the molecular underpinnings of NGLY1 deficiency, a systematic characterization of gene and protein expression changes in patient-derived cells has been lacking. Here, we performed RNA-sequencing and mass spectrometry to determine the transcriptomes and proteomes of 66 cell lines representing 4 different cell types derived from 14 NGLY1 deficient patients and 17 controls. While gene and protein expression levels agreed well with each other, expression differences were more pronounced at the protein level. Although NGLY1 protein levels were up to 9.5-fold downregulated in patients compared to parent controls, depending on the genotype, NGLY1 protein was still detectable in all patient-derived lymphoblastoid cell lines. Consistent with the role of NGLY1 as a regulator of the transcription factor Nrf1, we observed a cell type-independent downregulation of proteasomal genes in NGLY1 deficient cells. In contrast, genes involved in ribosomal mRNA processing were upregulated in multiple cell types. In addition, we observed cell type-specific effects. For example, genes and proteins involved in glutathione synthesis, such as the glutamate-cystein ligase subunits GCLC and GCLM, were downregulated specifically in lymphoblastoid cells. We provide a web application that enables access to all results generated in this study at https://apps.embl.de/ngly1browser. This resource will guide future studies of NGLY1 deficiency in directions that are most relevant to patients.
