## Supplementary Table 3 for "Patient-derived gene and protein expression signatures of NGLY1 deficiency"

### Sheet: Sheet 1
Supplementary Table 3: Source data for figure 2C
Process group	Cell type	Gene set ID	Gene set name	Gene set source	Gene set size	NES	p-value	FDR	Leading edge genes	Heatmap value
cell growth & differentiaion	ipsc	GO:0000723	telomere maintenance	GO	161	-2.1196	8.67431e-09	1.05975e-06	H4C14;GNL3;H4C15;MAPKAPK5;RAD51C;NAF1;PKIB;HSP90AA1;NBN;H4-16;TCP1;PARN;HUS1;HNRNPU;SMG5;DKC1;XRCC5;TNKS2;APEX1;RIF1;XRCC6;DHX36;GNL3L;RFC1;CCT6A;CCT7;SMG1;MAPK1;HSP90AB1;CCT8;TERF2IP;DCP2;TENT4B;WRN;HNRNPA1;RAD51;CCT3;NEK7;CCT2;GAR1;HNRNPD;DCLRE1A;CTNNB1;MYC;SMG7;TFIP11;RFC2;RPA1;HNRNPC;POT1;SMARCAL1;CCNE1;HDAC8;H4C5;NABP2;POLE3;TERF1;TNKS;HMBOX1;CCNE2;PRIM1;RFC3;RFC5;POLD3;SMC6;XRCC3;EXO1;POLA2…	5.9748
cell growth & differentiaion	fibro	GO:0000723	telomere maintenance	GO	158	1.044	0.344348	0.5527	TCP1;PRIM1;MAPK1;DCLRE1C;ATRX;PARP3;CCNE2;CTNNB1;TERF1;DCLRE1B;CCT5;CCT6A;RFC1;MAP2K7;RPA1;DHX36;PKIB;HUS1;PRIM2;RFC3;USP7;XRCC6;H4C14;TERF2IP;XRN1;MAP3K4;H4C8;SMC5;CCT7;TNKS2;POLA2;CCNE1;HSP90AB1;PARN;SLX1B;POLE3;ATM;BRCA2;RFC5;SMG5;RIF1;DKC1;DNA2;SMARCAL1;MAPK3;RAD51;SMC6;POLA2	-0.257511
cell growth & differentiaion	lcl	GO:0000723	telomere maintenance	GO	161	-0.948051	0.592742	0.838513	SMG6;GNL3L;UPF1;MAPK15;CCT2;LTO1;APEX1;POLD3;MYC;HMBOX1;DKC1;ERCC4;DNA2;H4C15;GNL3;EXO1;CCNE1;MAPK1;H4C11;XRCC5;PPP1R10;CCNE2;RFC5;XRCC3;BLM;RPA2;TERC;SMG5;NOP10;ZBTB48;SMG7;MAPK3;TENT4B;POLE3;NSMCE2;TFIP11;NAT10;FBXO4;STN1;POLE;FEN1;TERT;TELO2;H4-16;ATR;H4C8;RAD51C;HNRNPU	0.0764902
cell growth & differentiaion	npc	GO:0000723	telomere maintenance	GO	161	-0.56519	1	1	PARP3;MRE11;RAD51C;H4C14;SLX4;ZSCAN4;DCLRE1C;SP100;TEN1;PINX1;PKIB;PINX1	0
cell growth & differentiaion	npc	GO:0007409	axonogenesis	GO	462	-1.55686	1.97885e-05	0.00178944	NTRK2;ATOH1;LHX1;CHRNB2;NPTX1;NFIB;GRB10;SEMA4A;CNTN4;VAX2;PLXNA2;BDNF;ZFYVE27;BMPR1B;MAP3K13;TUBB3;EFNB3;NEFL;POU4F2;EPHA5;CDH11;SLITRK5;NTN4;SLIT1;KIF5A;NTNG2;DRAXIN;KIF3A;SLITRK3;MAPT;EPHA3;STK11;MYCBP2;SEMA3D;SEMA6D;LGR6;WNT5A;EFNA4;GRB7;MYOT;SEMA4B;NRP1;VAX1;WNT7A;SPP1;SLIT2;GBX1;PTPRO;LRRC4C;NFASC;DSCAM;SEMA4G;LHX9;DPYSL2;ROBO3;CHL1;LHX3;NTRK1;TNN;GFRA2;MAPK7;SEMA4F;CHN1;FGF8;TNR;PRKCA;EFNB…	2.74728
cell growth & differentiaion	fibro	GO:0007409	axonogenesis	GO	445	1.31497	0.00782704	0.0541325	FGF13;SPP1;ENAH;SEMA7A;FEZ2;DRD2;UCHL1;DOK4;B4GALT5;C9orf72;RAB10;RAB21;EZR;OLFM1;NEFL;NOG;KIF3A;KEL;AUTS2;VASP;SPTB;SLITRK6;NR4A2;PICALM;MAPK1;RTN4;MYCBP2;SH3KBP1;USP33;ETV1;NDEL1;VLDLR;PLXNA3;SKIL;PIK3CA;B3GNT2;NPTN;SMAD4;PTEN;NUMB;NR4A3;ISLR2;BMPR2;MYH10;RANBP9;PTK2;CDK5R1;DBN1;RNF6;RAB8A;NUMBL;MAP3K13;SIAH1;DOCK7;ATL1;ULK1;SPART;GAB2;GAP43;SHC1;DLX5;EPHB1;SLITRK4;FRS2;FBXO45;GDI1;CYFIP1;RELN;…	-1.26654
cell growth & differentiaion	lcl	GO:0007409	axonogenesis	GO	452	1.133	0.146259	0.54693	UCHL1;APP;SPART;EPHB1;WNT5A;FLRT3;S100A6;NFIB;SPTA1;IRS2;WNT3A;EPHB2;PAX6;EFNA2;DPYSL2;ANK3;C9orf72;GAB1;KIF3A;BMPR1B;PALLD;MT3;VLDLR;AMIGO1;SLIT3;GFRA3;EPHA1;SHC3;NDN;CXCL12;UNC5A;GDNF;FOXD1;TOP2B;SPTBN1;LRRC4C;TRIO;FSTL4;PLXNA1;SEMA6C;DAB1;LHX1;BAIAP2;LRTM2;MEGF8;TNN;MAP2K1;ROBO3;HSP90AB1;EFNA1;L1CAM;GPC1;BMPR2;ROBO1;SPTAN1;SPP1;CDH2;NR4A2;PLXNB1;CYFIP1;RET;SEMA5A;SEMA3D;SEMA4A;NEFL;NPTX1;B3GNT…	-0.262068
cell growth & differentiaion	ipsc	GO:0007409	axonogenesis	GO	458	0.845072	0.920592	1	DOK1;BMP7;SCN1B;SEMA3B;ADARB1;SEMA4A;NRP1;TNR;PLXNB3;LAMA2;ZSWIM8;CCK;TRIM46;NTN3;MATN2;ULK2;CNTN2;SPTB;METRN;TRPV2;HDAC6;PLXNA3;DSCAML1;SPTBN4;PTPRM;CDH4;GDF7;TCTN1;PIK3CD;LMX1A;ATL1;UNC5A;WNT5A;SLC9A6;GFRA1;NUMBL;MAPT;PLXND1;MAP6;GFRA3;SLITRK1;TWF2;ACTB;RTN4R;PDLIM7;ADGRB1;SPG11;NRCAM;NDN;LRTM2;MCF2;GRIN1;EFNA2;S100A6;SHOX2;NIN;ULK1;NTNG1;MAG;SZT2;AGRN	0
cell growth & differentiaion	ipsc	GO:0019827	stem cell population maintenance	GO	156	-1.72024	8.88009e-05	0.00272886	PIWIL2;GNL3;TAL1;MCPH1;PRRX1;MED10;LEO1;CDC73;ELAVL1;CNOT1;SMC3;PAF1;SMAD2;POLR2C;RIF1;POLR2B;POLR2G;SOX9;YAP1;MED27;PAX8;TP63;VPS72;SALL1;MTF2;KLF10;FUT10;IGF2BP1;CTR9;LDB1;FOXP1;STAT3;ZC3H13;POLR2D;PRDM16;PROX1;SMC1A;ZHX2;RAF1;CTNNB1;MED7;POLR2K;REST;CUL4A;SMAD4;NIPBL;ZNF322;FANCC;CNOT2;SAV1;SOX4;CDH2;EOMES;ARID1A;HMGA2;DDX6;LSM1;PCM1;BCL9;LIG4;EIF4E;TET1;POLR2A;JAG1;METTL14;RBPJ;PBX1;MED28;HES…	2.56402
cell growth & differentiaion	fibro	GO:0019827	stem cell population maintenance	GO	151	1.74858	0.000116497	0.00296947	SOX9;LBH;KLF10;EIF4ENIF1;POLR2C;SIX2;NOG;METTL14;HOOK3;SMAD2;CUL4A;MED14;NCOA3;ELAVL1;EIF4E;CTNNB1;FOXO1;SOX4;BMPR1A;SMAD4;POLR2A;MED21;VPS72;SKI;REST;PRDM16;LSM1;HES1;RTF1;FZD7;SMC3;CTR9;CDC73;POLR2K;SMC1A;CNOT2;POLR2B;LEO1;RAF1	-2.52732
cell growth & differentiaion	lcl	GO:0019827	stem cell population maintenance	GO	155	-0.95508	0.54918	0.816901	LDB2;IGF2BP1;ELF5;HMGA2;TET1;LDB1;FGF2;PTN;NR2E1;SRRT;SKI;MED15;METTL3;NANOS2;VANGL2;SAV1;FANCC;ZNF358;TP63;HES1;DIS3L2;NOG;DPPA4;ELAVL1;SMO;GNL3;PAF1;ARID1A;FGF10;DDX6;MED27;LIF	0.0878304
cell growth & differentiaion	npc	GO:0019827	stem cell population maintenance	GO	156	0.964814	0.569161	0.892917	ASCL2;LIN28A;NANOG;POU5F1;MMP24;FGF4;TDGF1;PRDM14;NOTCH1;SMAD2;ZSCAN10;SALL4;POLR2J;METTL3;MED30;SOX9;CDX2;MED28;POLR2F;SOX4;FZD7;MED7;HES5;JAG1;FGF2	-0.0491888
cell growth & differentiaion	ipsc	GO:0030198	extracellular matrix organization	GO	347	1.68576	4.38218e-06	0.000205144	EFEMP2;ADAMTS14;NOXO1;BCAN;BCL3;ITGAM;NFKB2;CD44;TGFB1;MMP24;ITGB4;COL2A1;ITGAX;COL5A1;CHADL;COL7A1;TNR;MMP11;COL13A1;POMT1;LAMA2;CARMIL2;COL6A1;GAS6;RGCC;FBN1;COL4A3;SERPINF2;SCX;ACAN;LAMA5;LOXL4;NPNT;MMP23B;MADCAM1;COL27A1;NPHS1;LAMA3;BMP1;COL6A2;ANXA2;ADAM12;HPN;COL1A1;TGFB2;MELTF;SPOCK2;ICAM5;ADAM8;MATN1;COL15A1;ADAMTS2;EMILIN1;COL19A1;SMPD3;ITGA10;SPINK5;COL8A1;COL9A3;SULF2;ADAM15;ITGA7;ICAM…	-3.68794
cell growth & differentiaion	lcl	GO:0030198	extracellular matrix organization	GO	342	-1.1606	0.0747788	0.412741	PXDN;COL4A6;ITGA5;COL6A1;FBLN2;BGN;PLG;ABL1;ITGA8;CD44;MMP3;COL4A5;COL6A2;COLGALT1;NTN4;DCN;TNFRSF1A;TNC;KLK2;MMP1;ADAM19;MFAP4;FLRT2;SPARC;P3H4;SULF2;FGF2;JAM2;ITGA2B;CSGALNACT1;COL22A1;MYH11;ERO1B;CDH1;THBS1;ITGA3;COL16A1;SFRP2;NR2E1;FBLN1;ADAMTS5;RECK;LAMA1;LOXL3;MMP14;ITGAL;POMT1;FSCN1;PDGFRA;HAPLN1;KAZALD1;DPT;PTK2;VIT;MMP23B;JAM3;COL14A1;CAPN1;COL1A2;MMP12;A2M;LOXL1;COLQ;NID2;ITGB7;CREB3L1;…	0.384322
cell growth & differentiaion	npc	GO:0030198	extracellular matrix organization	GO	359	-1.14816	0.125645	0.557899	FOXF2;ITGB8;FAP;COL5A3;COL3A1;ITGA2;LOX;COL6A3;CTRB2;VCAM1;NTN4;DMP1;TGFB2;JAM2;FBLN5;PDPN;ADAM12;CAPNS2;ITGA11;DPP4;KLK5;HPN;TNFRSF1B;VTN;SH3PXD2A;LAMB4;COL1A2;SPP1;ADAMTS4;CTSS;MATN3;COL1A1;ADAMTS3;MMP17;ITGB2;ADAMTSL4;COL24A1;ANXA2;ADTRP;MMP25;ANTXR1;LAMA3;MMP19;ICAM1;ITGA1;TNR;BGN;PHLDB2;PTX3;DDR2;COL12A1;TCF15;LAMC2;FOXC1;ST7;COLQ;ITGB6;GAS2;ITGAX;ENG;MMP11;VCAN;COL11A1;TIMP2;PDGFRA;MFAP4;TM…	0.253444
cell growth & differentiaion	fibro	GO:0030198	extracellular matrix organization	GO	336	0.904722	0.772655	0.859144	SOX9;COL4A4;ITGA9;SPP1;ITGA2;DDR1;GPM6B;LAMC3;ADAM8;COL4A3;MMP9;EXOC8;ADAM10;MMP10;RIC8A;TMEM38B;SULF2;COL9A2;MMP1;CLASP2;TNFRSF11B;FURIN;HSD17B12;F11R;MMP12;RB1;PTK2;EGFL6;FBLN5;ADTRP;HAS1;CTSS;LOXL3;ITGA1;VCAN;SPOCK2;CTSK;A2M;KDR;IL6;SCX;DPP4;PHLDB1;PDGFB;ITGA4;DNAJB6;FLRT2;ITGB1;FMOD;COL10A1;MMP14;DAG1;LAMA4	-0.0659341
cell growth & differentiaion	npc	GO:0048663	neuron fate commitment	GO	58	-1.8863	0.000109195	0.00658293	OLIG2;ATOH1;NRG1;OLIG1;SOX1;DLL4;DMRTA2;DLX2;TLX3;GSX2;ID2;FOXN4;EYA1;GBX1;EVX1;LHX3;SIX1;POU3F2	2.18158
cell growth & differentiaion	fibro	GO:0048663	neuron fate commitment	GO	48	1.45466	0.0331492	0.137072	DLX2;SMAD4;NOTCH3;ID2;BMP4;WNT1;DLL4;NRG1;ESRP1;NKX6-1;GATA2;PAX6;JAG2	-0.863051
cell growth & differentiaion	lcl	GO:0048663	neuron fate commitment	GO	51	-1.03889	0.394958	0.732623	FOXA1;GLI2;BMP4;DMRT3;OLIG3;ISL1;BCL11B;FOXN4;SIX1;GLI3	0.135119
cell growth & differentiaion	ipsc	GO:0048663	neuron fate commitment	GO	55	0.639127	0.966159	1	JAG2;WNT1;NKX6-2;NRG1;MYT1L;FOXN4;DMRT3;OLIG1;NTRK3;DLL4;OLIG3;GATA2;SATB2;DLL1	0
cell growth & differentiaion	ipsc	hsa04110	Cell cycle	KEGG	124	-1.68085	0.000386029	0.00681984	ORC5;STAG1;ANAPC5;SMC3;CDC23;ANAPC1;CHEK1;ORC4;SMAD2;CUL1;BUB3;YWHAQ;CDK4;E2F5;SKP2;HDAC2;ABL1;TFDP2;E2F3;ORC2;MCM6;CDC27;CDK6;MCM3;YWHAZ;CDKN2C;SMC1A;CCNH;ANAPC4;TFDP1;YWHAE;MYC;MCM5;BUB1;CCNE1;SKP1;CDC6;SMAD4;YWHAB;SMC1B;ANAPC10;CCNE2;DBF4;RAD21;MCM2;CREBBP;E2F2;CDC25A;YWHAG;CDC25C;ORC1;CDC14A;CDC14B;CDK2;RBL1;ANAPC13;CDK7;EP300;E2F4;CDC16;CDK1;CCND1;GSK3B;MCM4;CDC25B;MAD2L1;CDC7;PRKDC;WEE1;CHE…	2.16623
cell growth & differentiaion	fibro	hsa04110	Cell cycle	KEGG	122	1.60505	0.00185177	0.00652235	CDC14A;YWHAG;SMAD2;ANAPC5;CDC6;CCNE2;CCND3;YWHAQ;SMAD4;CDC23;YWHAH;CDK2;CCND1;RB1;ANAPC10;CREBBP;TFDP1;YWHAZ;SMC3;E2F3;SMC1A;ORC4;GADD45B;CDK7;HDAC2;E2F4;CDC27;ANAPC13;MCM4;SKP1;ORC6;E2F5;EP300;ORC3;CCNE1;CCNB3;MCM5;CDC25A;FZR1;ATM;ORC1;DBF4;CCNA2;CUL1;HDAC1;MCM6;ANAPC1;CDKN1B;TFDP2;RAD21;RBL1;TTK;YWHAE;YWHAB;RBL2;WEE1;CDKN1A;CDKN2B;ESPL1;PCNA;GADD45G;CHEK1;CDK1;ANAPC7;PRKDC	-2.1856
cell growth & differentiaion	npc	hsa04110	Cell cycle	KEGG	124	-1.04321	0.362454	0.658963	CDC25B;CCNB3;CDKN2D;TGFB3;TGFB2;FZR1;WEE2;CDKN2C;CCNA1;ANAPC13;CCND2;RBL2;PCNA;ANAPC5;ABL1;CDKN2B;GADD45G;E2F2;CDC23;E2F4;STAG1;ZBTB17;PKMYT1;E2F5;MDM2;YWHAG;ANAPC4;SMAD3;YWHAH;SMC3;ESPL1;PLK1;CDK2;CCNB1;CREBBP;SMC1B	0.181139
cell growth & differentiaion	lcl	hsa04110	Cell cycle	KEGG	124	-0.79118	0.967153	1	SMC1B;ABL1;E2F4;BUB3;SFN;CDKN2C;CDC6;MYC;STAG1;E2F5;TFDP1;CHEK1;CDC25A;CCNE1;CDC7;SKP2;ORC6;CCNE2;WEE2;ANAPC4;CDC27;YWHAH	0
cell growth & differentiaion	fibro	hsa04390	Hippo signaling pathway	KEGG	156	1.71319	6.59481e-05	0.000498341	SMAD7;GDF6;FZD5;YWHAG;PPP2R2B;BMP6;BIRC2;STK3;CTNNA1;PPP2CA;SMAD2;APC2;LATS2;CCND3;CTNNB1;YWHAQ;BMPR1A;FZD8;SMAD4;YWHAH;CCND1;BMPR2;BTRC;WTIP;DVL3;MOB1B;ID2;BMP4;PPP2CB;FZD7;YWHAZ;ACTG1;BMP2;DLG5;TGFBR2;NKD2;PPP2R2A;WNT10A;DLG1;LLGL2;WNT1;FZD1;MPP5;YAP1;APC;FBXW11;WNT11;FZD6;TCF7	-3.30247
cell growth & differentiaion	lcl	hsa04390	Hippo signaling pathway	KEGG	156	1.62994	0.000760985	0.0248977	WWTR1;WNT5A;FZD1;TEAD3;WNT6;FZD7;FZD9;WNT3A;WNT11;PARD6G;BMPR1B;TEAD2;BMP2;PATJ;TGFB2;PPP2R1B;FZD5;STK3;AREG;TCF7L1;CCND1;BMPR2;CTNNA1;TEAD4;TP73;FZD6;RASSF6;AJUBA;LATS2;PARD3;WNT9A;PARD6B;APC2;TGFBR2;NKD1;FRMD6;DLG3;LEF1;PPP2R2C;SERPINE1;ID2;WNT16;BIRC3;ID1;TPTEP2-CSNK1E;TGFB1;WNT2B;GDF7;PPP2CB;TCF7;CSNK1E	-1.60384
cell growth & differentiaion	npc	hsa04390	Hippo signaling pathway	KEGG	157	-1.13222	0.198915	0.51912	CRB1;AFP;BMPR1B;PPP2R2D;FGF1;WNT4;TGFB3;TGFB2;FRMD1;BMP5;ID2;WNT5A;DVL3;WNT6;WNT7A;SNAI2;ITGB2;BMP6;PPP2R2A;WWC1;WWTR1;SAV1;RASSF1;AXIN1;GDF6;CCND2;WNT10A	0.284733
cell growth & differentiaion	ipsc	hsa04390	Hippo signaling pathway	KEGG	157	0.915198	0.660991	0.880706	BMP7;CTNNA3;AMH;BBC3;TGFB1;WNT10B;WNT1;CSNK1E;LEF1;PPP2R2C;GDF7;TGFB3;WNT5A;TGFB2;WNT4;CRB2;PARD6A;ACTB;FGF1;RASSF1;TPTEP2-CSNK1E;SCRIB;SMAD3;FZD9;WNT9A;FZD1;WNT6;GDF5;WNT8B;WTIP;TCF7;TCF7L2;WNT3A	-0.0551691
cell growth & differentiaion	ipsc	R-HSA-4839726	Chromatin organization	Reactome	269	-2.064	1e-10	6.60588e-09	H2BC11;H2AC6;H3C3;H4C14;H2BU1;H2BC5;H4C15;KANSL2;H2BC12;H2BC8;H2BC17;ZZZ3;H2AC8;KDM5A;H2BC3;SMARCC1;PRMT5;ARID5B;MTA2;TAF5L;SMARCE1;H4-16;ELP2;H2AW;UTY;ELP3;NSD1;H3C1;H3C8;DNMT3A;SMARCD1;SUDS3;PBRM1;H2BC21;CDK4;ATF2;RPS2;KANSL3;PRMT3;MORF4L1;H2BC18;HDAC2;PRMT1;SMARCB1;SUV39H2;KAT14;H2AC11;DR1;TADA1;MECOM;SETD1A;EZH2;KDM1A;VPS72;SETD3;KDM4A;NSD3;NCOA2;NCOR1;RIOX2;H2BC9;HDAC3;KAT7;ACTL6A;CLOCK;SUZ1…	8.18007
cell growth & differentiaion	lcl	R-HSA-4839726	Chromatin organization	Reactome	269	-1.09871	0.146597	0.454857	TADA2A;ATXN7;SETD1A;H2BU1;H2AW;SMARCE1;SUPT20H;HDAC3;ZZZ3;BRPF1;ARID2;RPS2;TAF9;KDM5B;ATXN7;KDM4A;PRMT5;ELP6;H2AJ;DNMT3A;NSD1;H4C15;EZH2;TADA3;RUVBL2;KAT2A;USP22;KDM7A;PBRM1;ARID1A;KMT5B;H4C11;ARID1B;CARM1;SETD7;TAF12;JADE1;PRMT1;PHF8;RUVBL1;MTA2;H2AC8;SETD3;H2BC11;H2AC16;NFKB1;WDR5;ELP4;NSD2;H2BC8;RBBP5;ATXN7L3;SMARCD1;EP300;DOT1L;JMJD6;KMT2A;NCOR1;CHD3;OGT;H4-16;ATF2;SMARCC1;GPS2;H2AC20;KAT2B;H…	0.342125
cell growth & differentiaion	fibro	R-HSA-4839726	Chromatin organization	Reactome	266	-0.879239	0.857143	0.899055	H2BC9;RPS2;PADI3;SGF29;H4C11;EHMT2;H2BC14;H3C7;ING5;H4C5;BRD8;H4C12;H2AZ2;PHF20;H2BC8;H4-16;H2AC11;DMAP1;PADI4;DNMT3A;CHD4;MBD3;EP400;H2AC20;SMARCA4;KAT8;ELP2;GPS2;H3C6;H2BC6;SMYD3;H2AC7;KAT2A;KAT5;ELP6;H2AX;H2AC14;SETDB1;BRMS1;SAP30L;H4C15;NFKB2;PAX3;ELP5;KDM1A;HMG20B;ELP4;H2AC17;TAF10;H2AC12;HCFC1;H2AW;H2BC3;H3C8;H2AJ;HDAC3;PRMT1;H3C11;SETD6;H4C4;SMYD2;H3C14;H2AC8;H2BC17;RUVBL1	0.0462136
cell growth & differentiaion	npc	R-HSA-4839726	Chromatin organization	Reactome	269	-0.797866	0.966372	1	H3C3;ACTL6B;SUPT20H;H2AB1;H4C14;ARID5B;H3C1;H3C10;H2BC7;PADI3;RIOX2;UTY;DOT1L;H2AC15;PRMT5;BRPF1;TADA2A;SMARCD3;MSL1;PADI1;TADA1;DNMT3A;H2AC21;H2BU1;PHF21A;KDM1B;KANSL3;KANSL2;TAF5L;EED;H3C11;KDM5C;MTA2;HDAC3;SMYD2;H2AC13;KDM5D;PADI2;H2BC3;H2AC16;NCOA1;ARID4B;H2AC20;H3C13;SUV39H2;MEAF6;H3C12;H2BC13;H2AW;ATXN7L3;ACTL6A;KDM4B;ELP6;MBIP;KMT5A;SETD7;KMT2C;H4C15;CARM1;KMT2E;H2BC18;SMARCE1;ING3;CREBBP;…	0
cell growth & differentiaion	ipsc	R-HSA-73894	DNA Repair	Reactome	331	-2.23493	1e-10	6.60588e-09	H2BC11;H2AC6;H4C14;H2BU1;H2BC5;H4C15;TDP2;H2BC12;H2BC8;H2BC17;PMS2;RAD51C;H2AC8;PIAS1;ERCC8;H2BC3;COPS2;RNF8;PAXIP1;TIPIN;SUMO1;NBN;H4-16;TDG;HUS1;MBD4;MSH2;XRCC5;CHEK1;BAZ1B;APEX1;FANCI;POLR2C;HERC2;RIF1;XRCC6;H2BC21;COPS3;POLR2B;ERCC2;RNF4;ACTR8;POLR2G;MSH6;MLH1;DDB1;RFC1;COPS4;UBC;INO80C;PCLAF;ALKBH3;ISY1-RAB43;FANCL;RNF111;ABL1;EYA3;UBE2B;COPS7A;GTF2H1;NFRKB;MNAT1;TERF2IP;POLI;USP1;PARG;UNG;K…	8.18007
cell growth & differentiaion	fibro	R-HSA-73894	DNA Repair	Reactome	328	1.22089	0.0560132	0.138822	COPS8;NPLOC4;VCP;UBE2V2;POLR2C;POLM;UBE2N;H2BC4;MAPK8;TRIM25;LIG3;CUL4A;DCLRE1C;EYA2;POLH;TCEA1;USP10;COPS7A;TERF1;INO80;RAD18;MLH1;DCLRE1B;SPRTN;H2BC12;POLR2A;COPS2;RFC1;CDK2;UBE2B;RPA1;GTF2H1;FANCB;RAD51AP1;CLSPN;UFD1;HUS1;PPP5C;SUMO2;PARG;POLR2K;H2BC21;RMI1;ERCC8;RFC3;USP7;USP1;TOPBP1;XRCC6;H4C14;H2BC15;BRCA1;SUMO1;RCHY1;POLR2B;CDK7;YY1;POLK;TERF2IP;BRCC3;EME2;ACTL6A;HERC2;ERCC6;H4C8;RAD9B;XRC…	-0.857542
cell growth & differentiaion	lcl	R-HSA-73894	DNA Repair	Reactome	331	-0.971126	0.583333	0.885966	APBB1;NEIL1;ABL1;EYA3;RNF8;TOP3A;H2BU1;COPS3;MUS81;FTO;RAD9B;UIMC1;ERCC3;APEX1;POLD3;FANCC;KDM4A;COPS5;BRCC3;H2AJ;RNF111;ERCC4;DNA2;FANCG;H4C15;EXO1;CHEK1;MLH1;H4C11;MSH3;XRCC5;FAAP100;PARP2;BAP1;MDC1;DDB1;TDG;REV1;RUVBL1;H2AC8;PMS2;RFC5;PIAS4;ERCC6;XRCC3;H2BC11;BLM;RPA2;ISY1;NSD2;MSH6;LIG4;H2BC8;POLB;EP300;PPP4R2;ERCC8;OGG1;POLE3;MUTYH;RAD9A;FANCI;HMGN1;PALB2;POLE;FEN1;CENPS;CUL4A;UBA52;ISY1-RAB…	0.0525831
cell growth & differentiaion	npc	R-HSA-73894	DNA Repair	Reactome	331	-0.599276	1	1	MRE11;RAD51C;H2AB1;H4C14;SLX4;FANCE;EME2;HERC2;EYA1;ALKBH3;H2BC7;POLR2G;UBA7;FANCF;ISY1-RAB43;DCLRE1C;FAAP100;POLN;SPIDR;INO80B;CCNA1;H2BU1;PIAS4;KPNA2;PIAS3;POLB;ATRIP;MLH1;DCLRE1B;TRIM25;NFRKB;PCNA;ABL1;H2BC3;USP43;POLR2A;PARP2;H2AC20;FTO;ISY1;RNF8;REV1;UBC;XPA;PALB2;H2BC13;PAXIP1;RAD9B;ACTL6A;KDM4B;CLSPN;ALKBH2;POLM;NEIL2;CENPS;FANCL;POLD3;DDB1;DCLRE1A;RAD51D;BAZ1B;CDK2;H4C15;PRPF19;H2AC6;TIPI…	0
immunity	fibro	GO:0042119	neutrophil activation	GO	451	1.64944	1.72979e-06	0.000115592	TMC6;OLR1;IL18;PSMC2;BST2;PSMD11;RAB18;ENPP4;MOSPD2;VCP;ATP6V1D;MGST1;PSMD12;PSMD14;KCMF1;LAMTOR3;RAB10;AZU1;PSMD7;GMFG;CREG1;RAB7A;FRMPD3;PRKCD;ADAM8;MMP9;CD58;RAP1B;ADAM10;SERPINA3;CD59;STXBP3;F2RL1;PSMD2;TBC1D10C;ATP6AP2;GOLGA7;MAPK1;GYG1;SNAP23;PTPRB;GLB1;FGL2;TLR2;MNDA;CAP1;ROCK1;ARPC5;VAPA;ARL8A;CAT;PSMD3;FAF2;STBD1;DYNC1LI1;ARSB;VAMP7;ACLY;TMBIM1;RAP1A;ANO6;AP1M1;CFD;CMTM6;ABR;RAB5C;NRAS;S…	-3.93707
immunity	lcl	GO:0042119	neutrophil activation	GO	458	1.56976	8.14835e-06	0.000991317	AOC1;PSMD11;SLC27A2;LRG1;CDA;PSMB1;MGST1;PLD1;CLEC4D;TLR2;PSMC2;SERPINA1;LILRB3;RAB9B;VCP;PSMD14;PSMA5;PSMD7;DSC1;PSMD1;MNDA;CD68;LGALS3;SERPINB10;FRK;RAP2B;CYSTM1;S100A11;SELL;TNFAIP6;ANPEP;PADI2;CD59;CREG1;SERPINB1;SLC44A2;CD55;FUCA2;CTSD;IDH1;NFAM1;RNASET2;PECAM1;PIGR;JUP;VNN1;GSTP1;CTSA;CST3;CHI3L1;HSP90AB1;PGRMC1;NIT2;PSMB7;PSMD3;SPTAN1;IGF2R;IL18RAP;CYB5R3;ATP6V0A1;CYFIP1;LPCAT1;SVIP;ANO6;R…	-3.00379
immunity	npc	GO:0042119	neutrophil activation	GO	467	1.24806	0.00939313	0.168677	PSMD11;RAP2C;PSMD3;PSMB1;PSMD7;ORM2;ATP8B4;PRDX6;DDOST;TMEM179B;ATP8A1;PSMD1;HSPA6;PRDX4;CEACAM8;VCP;PSMB7;CD33;CSTB;PSMD13;GSDMD;A1BG;ARHGAP45;CTSD;STOM;QSOX1;PSMD14;RAB4B;NEU1;ATP6AP2;SLC15A4;FCGR2B;SLC27A2;CD47;ALAD;GLB1;CFD;NDUFC2;MCEMP1;CTSA;BST2;SLC11A1;DSC1;CAPN1;PSAP;PSMC2;CHIT1;CNN2;SNAP29;HSPA1B;PTPRJ;GSN;PGAM1;SRP14;LAMTOR2;EEF2;LTF;STK10;PKP1;CYFIP1;CHI3L1;LRMP;CYSTM1;RAB10;PDXK;PSMD1…	-0.772945
immunity	ipsc	GO:0042119	neutrophil activation	GO	458	1.079	0.235532	0.603912	CEACAM1;COMMD3;FCGR2A;PSMC2;ITGAM;PRSS3;DPP7;CD44;LGALS3;HVCN1;HGSNAT;ITGAX;CD33;A1BG;PSMB1;TRPM2;RAB44;MVP;ALOX5;PRTN3;ANPEP;NFAM1;FCER1G;CFP;RAB4B;HSPA6;ALDH3B1;QPCT;PSMD3;DEGS1;CYB5R3;KCNAB2;ANXA2;PYCARD;STK11IP;TLR2;PFKL;PTAFR;PGM1;NBEAL2;RAB37;ADAM8;CFD;PSMB7;S100A9;AZU1;ACTR1B;CD36;GLIPR1;ARL8A;GALNS;CTSA;NIT2;CSTB;STING1;GSDMD;CTSZ;CYBB;RAB9B;MAN2B1;P2RX1;CLEC4D;LRG1;TNFRSF1B;NAPRT;SLC11A1…	-0.219026
immunity	fibro	R-HSA-913531	Interferon Signaling	Reactome	177	1.53684	0.00202202	0.0102678	BST2;IFI27;HLA-DPA1;EIF4G3;PRKCD;EIF4E2;UBE2N;TRIM25;EIF4E;KPNA1;PTPN1;NUP210;IFNAR1;NUP98;NUP188;ABCE1;NUP58;KPNA4;HLA-DRB1;PDE12;CAMK2B;CAMK2D;KPNA3;ARIH1;RAE1;TRIM3;NUP153;KPNB1;EIF4G2;SUMO1;IFNGR2;IRF2;EIF2AK2;NUP50;NUP160;IFNGR1;PLCG1;RANBP2;TRIM26;TRIM22;UBE2E1;B2M;PTPN6;JAK2;MID1;POM121;HLA-DPB1;MAPK3;PTPN11;NUP62;CAMK2G;TRIM6;CD44;NUP54;OAS2;RNASEL;NUP107;TRIM5;OASL;JAK1;PTPN2;IRF8;NEDD4;…	-1.98852
immunity	npc	R-HSA-913531	Interferon Signaling	Reactome	183	-1.33674	0.0317164	0.171058	TRIM34;HLA-C;TRIM6;PRKCD;JAK1;GBP1;OASL;VCAM1;TRIM5;HLA-F;TRIM68;IRF1;NUP42;TRIM21;TRIM29;IFIT2;GBP2;UBA7;STAT1;IFI27;IFNAR2;SP100;ICAM1;IFI6;OAS2;TRIM8;DDX58;HLA-DQA1;TRIM45;GBP4;IFIT1;KPNA2;HLA-DQA1;TRIM26;XAF1;TRIM2;IFNAR1;IFNA13;TYK2;TRIM25;PSMB8;B2M;NUP62;TRIM35;EIF2AK2;ADAR;TRIM31;TRIM62;MX1;IFNAR2	0.766856
immunity	lcl	R-HSA-913531	Interferon Signaling	Reactome	179	1.25644	0.0693717	0.28806	IFI27;GBP3;IFNA13;IFIT1;SOCS3;VCAM1;CAMK2G;IFIT3;MT2A;ISG15;HERC5;SOCS1;OASL;B2M;RNASEL;IFNA2;IFI6;IFI30;EIF4A2;PTAFR;PLCG1;TRIM6;STAT1;MX2;HLA-E;GBP5;ISG20;FLNA;IFIT2;PTPN1;NCAM1;STAT2;JAK2;IRF1;GBP4;HLA-A;PML;DDX58;IFNG;NEDD4;KPNA5;UBE2L6;IFI35;PTPN11;IRF5;HLA-B;GBP2;TRIM38;XAF1;TRIM5;TRIM34;IRF3;TRIM45;HLA-F;BST2;IFNAR2;RANBP2;IRF8;GBP1;OAS3;RSAD2;PRKCD;EIF2AK2;SUMO1;UBC;SAMHD1;NUP133;OAS1;NUP…	-0.540517
immunity	ipsc	R-HSA-913531	Interferon Signaling	Reactome	181	0.858667	0.822153	0.909633	TRIM3;TRIM8;CD44;HLA-B;TRIM22;UBA7;TRIM14;TYK2;HLA-F;TRIM46;IFI35;GBP5;IRF9;IRF7;FLNA;HLA-DRB1;PTAFR;OAS1;HLA-DPB1;HLA-DRB5;IFITM2;XAF1;IRF5;IRF1;RNASEL;PTPN6;CAMK2B;TRIM17;STAT2;HLA-DQB1;HLA-G;AAAS;MAPK3;PSMB8;VCAM1;PTPN2;IFITM1;IFI30;IFI6;IFNGR2;HLA-DPA1;TRIM29;TRIM34	-0.0411337
metabolism	npc	GO:0006119	oxidative phosphorylation	GO	142	1.97162	3.79129e-07	0.000112936	COX3;VCP;ND3;COX6A1;ND5;DMAC2L;CYTB;ND1;NDUFA7;NDUFC2;NDUFS5;ND4;ND2;COX1;ATP6;FXN;SDHAF2;UQCR11;NDUFA13;ABCD1;NDUFS6;NDUFA3;COX2;SLC25A33;COX5B;ISCU;NDUFS1;NDUFA11;AK4;ND6;ATP5ME;ATP5MF;NDUFB2;ATP5MC2;NDUFA9;NDUFB1;ATP8;MECP2;ATP5F1E;NDUFA1;ATP5F1B;NDUFS8;NDUFA2;NDUFB9;NDUFB10;NDUFS4;UQCC2;COX6B1;ATP5F1D;ATP5F1A;COA6;NDUFB5;UQCR10;NDUFB7;ND4L;NDUFS7;MYOG;CHCHD10;TEFM;ATP5PD;ATP5PF;COX4I2;ATP5MC1…	-3.94717
metabolism	fibro	GO:0006119	oxidative phosphorylation	GO	139	-1.37487	0.0199326	0.0990622	SLC25A23;NDUFB11;COQ9;UQCRC1;ATP5ME;STOML2;NDUFS8;ATP5F1D;UQCC3;ATP5PO;UQCC2;ATP5MC2;TAZ;NDUFB8;NDUFA3;NDUFB9;NDUFB10;COX4I1;UQCRQ;COX6B1;ATP5F1A;SNCA;NDUFA13;CCNB1;NDUFS7;NDUFB7;SDHA;NDUFV2;COX5A;NDUFA11;NDUFA2;NDUFB2;UQCR10;NDUFV1;SURF1;UQCRH;NDUFA6;UQCR11;NDUFB1;COX6C;COX5B;NDUFS5;NDUFA12;UQCRB;COX7C;SHMT2;NUPR1;CHCHD10;FXN;ND6;PARK7;COX7A2;ATP5F1C;ND3;COX2;ATP5PF;DNAJC30;NDUFAB1;COX6A1;UQCRHL…	1.00409
metabolism	lcl	GO:0006119	oxidative phosphorylation	GO	139	1.09695	0.289189	0.67311	VCP;ISCU;NDUFA5;ATP7A;NDUFC1;AFG1L;COX15;COX4I2;NDUFB5;MECP2;NDUFAF1;SDHC;ACTN3;PGK1;SLC25A23;NDUFA4;UQCRC1;COX6C;DMAC2L;NDUFS4;COX7A1;NDUFA9;SDHD;UQCRH;NDUFAB1;UQCC3;NDUFB2;COX7B;CYC1;PPIF;COX7A2;NDUFS7;UQCRFS1;NDUFA8;NDUFC2-KCTD14;NDUFS2;COA6;NDUFB9;UQCRC2;COX7A2L;AK4;ATP5F1B;NDUFB8;COX5B;NDUFS5;ATP5PD;CHCHD10;NDUFC2;ATP5PF;NDUFB4;ND6;UQCRQ;SLC25A33;ATP6;NDUFB10;UQCC2;NDUFB7;NDUFA6;NDUFB6	-0.171914
metabolism	ipsc	GO:0006119	oxidative phosphorylation	GO	140	0.775644	0.927914	1	SLC25A23;TAZ;CHCHD10;UQCRHL;PINK1;ISCU;ND5;COX8A;ABCD1;NDUFC2-KCTD14;ND3;MLXIPL;COX5B;VCP;ATP5F1D;COX3;COX6A1;CYTB;SNCA;COA6;COX6A2;NDUFA7;MECP2;ATP5F1E;COX6B1;NDUFA2;ACTN3;ND2;NDUFS5;COX7C;COX6C;MIR210;ATP5MC1;ND1;NDUFC1;ND4;ATP6;UQCRQ;COX5A;DNAJC30;COQ9;NDUFB11;ND4L;ATP5PD;NDUFA11;NDUFAB1;NDUFS8;NDUFB2;NDUFA4;UQCC2;NDUFA3;NDUFB7;UQCR11	0
metabolism	lcl	GO:0006749	glutathione metabolic process	GO	48	2.00826	4.27148e-05	0.00394558	MGST1;GGT1;OPLAH;DPEP1;SOD1;GSTA4;GSTM3;IDH1;GSTP1;GGT2;GSTM4;GCLC;CNDP2;GPX4;GCLM;GSTM2;GSTM5;GLRX2;GGT1	-2.40389
metabolism	npc	GO:0006749	glutathione metabolic process	GO	51	-1.24828	0.134545	0.564489	GSTM4;GSTM1;GSTA2;GSTM2;G6PD;IDH1;GSTM3;MMACHC;PTGES;ETHE1	0.248345
metabolism	fibro	GO:0006749	glutathione metabolic process	GO	48	-0.944534	0.56427	0.720267	DPEP1;GGT5;GGTLC2;ALDH5A1;PTGES;GGT6;CHAC1;GSTZ1;GGT1;ETHE1;GGT1	0.142506
metabolism	ipsc	GO:0006749	glutathione metabolic process	GO	49	-0.78979	0.853428	1	IDH1;CNDP2;GSTM1;GSTA2;GSTA4;GGT2;GSTA1;GLO1;G6PD;GGCT;NFE2L1	0
metabolism	ipsc	GO:0016072	rRNA metabolic process	GO	223	-2.66993	2.30826e-20	2.31241e-17	TEX10;NOL10;RPF2;DDX47;ZCCHC4;NOL9;UTP15;NAF1;MRPL1;GTPBP4;DDX18;RPF1;UTP23;RSL1D1;MTREX;DDX52;UTP6;DIS3;BMS1;WDR36;FTSJ3;DKC1;XRN2;TSR1;DCAF13;NIFK;EXOSC2;WDR43;UTP18;NOLC1;UTP11;ISG20L2;RRP15;MRPS9;RRP1B;SBDS;RIOK3;RRP36;METTL15;DHX37;TFB1M;UTP20;RPS2;RRP1;NOL11;GEMIN4;DROSHA;WDR12;MPHOSPH6;UTP25;KRR1;SRFBP1;DDX24;ZNHIT6;MRM3;ESF1;PES1;RIOK2;DDX21;REXO4;DDX10;THUMPD1;UTP4;NOP58;RPL7L1;RRP7BP;RC…	16.6359
metabolism	lcl	GO:0016072	rRNA metabolic process	GO	223	-1.8145	1.09924e-06	0.000215893	NOL6;EXOSC1;UTP4;MAPT;USP36;RPS2;NOP2;NSUN5P1;RPP40;NIFK;DDX49;RRP1B;RPL7L1;FTSJ3;MRM2;NOL10;NVL;NSUN5P2;REXO4;DKC1;RPS6;ISG20L2;HEATR1;RPL10A;RPL7;UTP14C;TSR2;SENP3;RPL14;WDR75;RPS19;GEMIN4;RPL35A;RPS8;ZNHIT6;RPL5;RPS17;ERI1;WDR74;NPM3;WDR46;PDCD11;RPL27;RPP38;TEX10;RPL7A;BYSL;RPL11;NOP10;RPS16;RPL35;WDR36;UTP14A;LAS1L;TENT4B;RPP25;RRP8;WDR55;NAT10;RPS27;NOP56;UTP25;DDX21;EXOSC2;RPL26;RPS7;POP5;…	3.66576
metabolism	npc	GO:0016072	rRNA metabolic process	GO	224	1.66991	3.0571e-05	0.00241893	UTP14A;RNASEL;DDX51;METTL16;EXOSC6;WDR12;RPS21;NHP2;TRMT112;UTP23;GTF2H5;RPS15;EXOSC5;KRR1;MDN1;TSR2;NOP14;RBFA;C1D;DDX49;RCL1;DDX54;MRTO4;EXOSC1;LAS1L;RPP25;RPUSD2;RPS19;WDR18;RPL35;NSA2;RRP1;RPS6;DEDD2;NOP10;SENP3;SHQ1;NIFK;RPP38;WDR75;RPS9;EMG1;RPL14;RPS14;RRP9;RPS28;NOP2;YBEY;ERI3;GEMIN4;RPL7A;NOL10;TFB1M;ZNHIT3;DDX27;NSUN5P2;RPL35A;FAM207A;BYSL;TSR3;RPS17;PELP1;RPS8;NAT10;BUD23;NOC4L;RRNAD1;…	-2.61638
metabolism	fibro	GO:0016072	rRNA metabolic process	GO	222	-1.68681	4.55909e-05	0.00152997	RPS2;MRM1;YBEY;NSUN5P1;FBL;NOP53;KRI1;RRP7BP;WDR74;METTL16;RPS8;NAT10;RPS28;NSUN5P2;NOL11;FRG1;EXOSC5;WDR46;PIH1D1;PES1;RPL35;RRP8;DROSHA;RPL5;RPS6;RPL10A;SART1;NOC4L;MDN1;DDX56;RPS27;BUD23;RPL7A;NHP2;RPS15;NSUN5;PDCD11;RPS24;NOP14;EXOSC6;RPS17;DDX10;RPL26;RIOK2;RPP38;RPL11;TRIR;RPS16;ERI3;REXO4;RPS9;MRPS9;RPL35A;RPL27;WDR18;ERN2;LAS1L;RPS7;NVL;UTP18;EIF4A3;RPS14;EMG1;RPS21;FAM207A;RPS19;EXOSC10;…	2.81532
metabolism	fibro	hsa00020	Citrate cycle (TCA cycle)	KEGG	28	2.12852	2.67687e-05	0.000273731	FH;SDHD;OGDHL;OGDH;SUCLA2;DLAT;SDHC;IDH3A;DLD;ACO2;SUCLG1;ACLY	-3.56268
metabolism	ipsc	hsa00020	Citrate cycle (TCA cycle)	KEGG	29	-1.38403	0.0657277	0.333476	IDH1;DLST;ACLY;SUCLG2;CS;FH;PDHB;MDH2;DLAT;IDH3B;SUCLA2;ACO1;OGDH;DLD;PDHA1;SDHB;SDHC;PC;IDH3G;IDH3A	0.476935
metabolism	npc	hsa00020	Citrate cycle (TCA cycle)	KEGG	29	-1.18671	0.224852	0.538993	SUCLG1;FH;IDH1;OGDHL;IDH3A;SDHA;CS;IDH3B;DLST;DLD;IDH2;SUCLA2	0.268417
metabolism	lcl	hsa00020	Citrate cycle (TCA cycle)	KEGG	29	0.722668	0.861958	0.992693	IDH1;OGDHL;ACO1;PDHA1;SDHC;SUCLG1	-0.00318485
metabolism	lcl	hsa00590	Arachidonic acid metabolism	KEGG	55	2.09877	5.60442e-06	0.000594068	PLA2G4E;CYP2J2;ALOX15B;PTGS1;GGT1;PLA2G2F;EPHX2;ALOX12B;PLA2G4D;LTC4S;GPX2;PLA2G2D;CYP2B6;PLA2G4C;PTGES3;CYP2C9;CBR3;CYP4F8;CBR1;ALOX12;LTA4H;PLA2G4A;CYP2U1;ALOX5;CYP2C8;PRXL2B;TBXAS1;GGT1	-3.22616
metabolism	npc	hsa00590	Arachidonic acid metabolism	KEGG	58	-1.19245	0.174397	0.504329	CYP4F2;PLA2G3;GPX2;PTGS1;CYP2C8;PLA2G4D;PLA2G2C;CYP4F3;CYP2U1;PTGES;GPX7	0.297286
metabolism	fibro	hsa00590	Arachidonic acid metabolism	KEGG	52	0.999977	0.447415	0.573305	PTGIS;GPX3;PTGS1;CYP2C8;LTC4S	-0.241614
metabolism	ipsc	hsa00590	Arachidonic acid metabolism	KEGG	57	0.975769	0.513201	0.821969	PLA2G6;PLA2G4B;PLAAT3;ALOX5;GPX2;JMJD7-PLA2G4B;LTC4S;ALOX15B;CYP2B6;ALOX12B	-0.0851444
metabolism	npc	hsa04925	Aldosterone synthesis and secretion	KEGG	93	-1.98839	2.02398e-05	0.000649699	CACNA1I;POMC;ATP2B2;ADCY2;STAR;ADCY8;ATP1A3;ATP1A4;DAGLA;CREB3L2;PLCB2;CAMK4;PRKACA;CALM1;CREB3L3;CACNA1G;AGTR1;ADCY7;PRKCA;ATP1B2;PRKCG;MC2R;ATP1B3;ADCY3;ATP1A2;PRKCE;KCNK3;CALM3;KCNK9;ITPR1;ITPR2;ADCY4;HSD3B2;PLCB3;ATP1B4;CALML4;ATP2B4;CREB5	3.18729
metabolism	fibro	hsa04925	Aldosterone synthesis and secretion	KEGG	90	1.02711	0.389493	0.523175	CACNA1F;CACNA1G;ITPR1;NR4A1;NR4A2;ADCY5;PRKACA;ATP1B1;CAMK2B;CALM2;CAMK2D;GNA11;ADCY7;ATF6B;ATF1;ATP1A4;PRKD3;GNAS;ADCY2;ADCY1;ITPR3;CREB1;ADCY9;PRKD1	-0.281353
metabolism	lcl	hsa04925	Aldosterone synthesis and secretion	KEGG	90	0.967644	0.505036	0.790578	CACNA1D;KCNK9;ATP1B1;ATP2B2;CACNA1C;NPR1;CAMK2G;CACNA1G;CACNA1S;CACNA1F;ATP2B3;NR4A2;ORAI1;ADCY6;ATF1;CAMK1;ADCY2;CYP11A1;CAMK1G;ADCY7;ADCY5	-0.102055
metabolism	ipsc	hsa04925	Aldosterone synthesis and secretion	KEGG	90	0.795921	0.869634	0.956899	ITPR1;CACNA1D;CACNA1C;ATF6B;ADCY3;KCNK3;CAMK1;CREB3L4;POMC;CACNA1I;ORAI1;CACNA1F;CAMK2B;ADCY4;LIPE;ATP2B3;CYP21A2;ITPR3;GNAS	-0.019134
metabolism	lcl	R-HSA-8978868	Fatty acid metabolism	Reactome	165	1.81929	1.22699e-05	0.000139469	SLC27A2;CYP2J2;ALOX15B;PTGS1;HACD1;ACOT4;SCD5;GGT1;CPT1A;ACOT11;CRAT;PCTP;ALOXE3;ACOT2;EPHX2;ACOXL;ALOX12B;PRKAB2;DPEP1;PON2;FAAH;LTC4S;GPX2;ACSM3;HSD17B4;ACADS;HACD4;PTGES3;CYP2C9;ACAA2;CYP4F8;CBR1;ACOT9;GPX4;PON3;ECHS1;DPEP3;ACBD5;ALOX12;RXRA;LTA4H;PLA2G4A;ACOT13;MMAA;PTGR1;ECI2;CYP2U1;ALOX5;CYP2C8;PRXL2B;ACOX3;TBXAS1;CROT;NUDT7;ACBD7;AMACR;PHYH;ACAA1;CYP1A1;DBI;FAAH2;ALOX15;PTGR2;ELOVL3;PON1;N…	-3.85552
metabolism	npc	R-HSA-8978868	Fatty acid metabolism	Reactome	175	-1.11561	0.202952	0.641554	HACD4;SLC25A20;CYP4F2;ECI2;GPX2;PTGS1;PPARD;ACSF2;CYP2C8;CYP1A1;ACACB;CBR4;CYP4F3;ACOT2;PRKAG2;CYP2U1;PTGES;HADHB;ACSL5;CYP4F11;ACADS;ACSM3;SLC22A5;ALOXE3;ELOVL6;PLA2G4A;CYP2J2;ACOT6;DECR1;RXRA;ACBD5;HACD1;CYP4F22;ACOT1;HADHA;PPT1;FAAH;THRSP;ACOX3;NUDT19;CBR1	0.192767
metabolism	ipsc	R-HSA-8978868	Fatty acid metabolism	Reactome	170	1.05564	0.335975	0.501062	ACADVL;CPT1B;SLC22A5;ACACB;ALOX5;GPX2;ELOVL1;HAO2;SLC27A3;CRAT;LTC4S;FAAH2;ALOX15B;ACSF2;ACOT12;ACOX3;ALOX12B;ACSL1;FAAH;NUDT19;CYP4A22;NUDT7;ACOT8;CYP8B1;ACADS;ACSL6;GPX4;ABCD1;ACOT11;ACSF3;ACSM6;GPX1;ELOVL2;DECR2;GGT1;ACOX2;ACADL;PTGDS;HPGD;ACOT9;CYP1A2;ACOT1;CYP1A1;ECI1;ACAD10;DPEP1;SLC25A20;ACAD11;ACOT4;ACSBG2;ALOX15;ACSM3;PON3;CYP4F8;ALDH3A2;HSD17B8;PPT2;ACBD4;CPT2;DPEP2;OLAH;NDUFAB1;HACD1;D…	-0.300109
metabolism	fibro	R-HSA-8978868	Fatty acid metabolism	Reactome	163	0.810117	0.916817	0.938868	PTGIS;PTGS1;HACD2;ACOT11;ACSL5;ELOVL1;HSD17B4;MMUT;CYP2C8;LTC4S;CPT1A;SCP2;HSD17B12;ACLY;ACBD5;DPEP2;SLC25A20;PCCB;ACSL1;AKR1C3;OLAH;ACSL3;SLC25A17;HACD1;ABCC1;MAPKAPK2;ACAD10;SLC27A2;HACD3;PRKAB2;ACADM;PPT1;ACOT2;ELOVL5;ALOXE3;EPHX2;HADHB;PTGES3;ABCD1	-0.0273952
protein cycling	fibro	GO:0006413	translational initiation	GO	188	-2.12476	2.17078e-09	4.12866e-07	RPS2;NCBP1;PAIP2B;RPLP2;EIF2B4;RPL28;RPS8;RPS28;EIF3F;EIF4EBP1;EIF3L;RPL35;RPL4;RPL18A;RPL5;RBM4;RPL8;RPS6;RPL36A;RPL23A;RPS5;RPL10A;RPS6KB1;ATF4;RPSA;RPL9;RPL27A;MIF4GD;RPS3;UBA52;RPS3A;CCL5;RPS12;EIF3D;RPS27;EIF6;RPL34;RPL13;RPL17;RPL7A;EIF3G;RPS15;RPS20;EIF2AK4;RPS24;RPL3;RPS17;RPS4X;RPS10;RPS11;RPL26;RPL21;RPL12;RPL11;RPL24;RPS16;EIF4EBP3;RPL13A;RPS9;RPL37A;RPL35A;RPS25;RPL30;RPL10;RPL27;RPS2…	6.38419
protein cycling	ipsc	GO:0006413	translational initiation	GO	189	-1.99454	4.13893e-08	4.06508e-06	NCBP2;DDX1;DENR;EIF4H;EIF2B1;EIF2B3;EIF3B;EIF5;ALKBH1;PAIP1;EIF5B;CDC123;YTHDF3;FMR1;UHMK1;DHX29;EIF4EBP2;AGO2;EIF1AX;RPS2;EIF2S1;POLR2G;EIF3A;EIF3H;TNF;DNAJC3;EIF2B2;EIF2AK2;EIF4B;RPS4Y1;DHX33;PPP1R15B;DDX3X;NPM1;POLR2D;NCK1;NCK2;EIF2B5;COPS5;KHDRBS1;NCBP1;ABCE1;PPP1R15A;EIF1B;EIF4A1;RPLP0;EIF3J;DAZL;MTIF2;EIF3M;EIF3E	5.39093
protein cycling	npc	GO:0006413	translational initiation	GO	189	1.88026	1.18304e-06	0.000260475	DAZL;EIF3I;AGO2;MCTS1;RPS21;RPLP1;EIF2S2;RPS15;BOLL;EIF4EBP3;EIF4E2;MTIF2;RPL15;METTL3;EIF4E1B;RPL37A;RPL36;EIF6;RPL27A;RPL12;RPL29;EIF3C;EIF3G;RPL13;RPL18A;RPL18;RPS19;DENR;RPL38;RPL35;EIF1AY;RPS6;RPL41;EIF2B4;RPL8;RPL3;EIF4G1;RPS9;RPS3;RPL14;HSPB1;RPS14;RPS28;EIF1B;RPL21;RPS25;RPL7A;EIF3CL;RPL6;RPL24;RPL17;RPS10;RPS29;EIF3D;RPS15A;RPL35A;RPL13A;UBA52;RPS17;EIF4EBP1;RPS8;EIF4B;RPL9;RPL5;MIF4GD;R…	-3.58423
protein cycling	lcl	GO:0006413	translational initiation	GO	188	-1.8124	4.29543e-06	0.000595155	DAZL;EIF4E2;RPL3;RPS2;LTO1;RPLP0;EIF2D;EIF3L;METTL3;COPS5;EIF2B2;EIF2B1;RPL41;RPL19;DHX33;EIF4A1;RPL32;RPS6KB1;RPS6;RPL10A;RPS3A;RPL7;RPL4;EIF3G;RPS18;RPL14;YTHDF2;EIF3I;DNAJC3;RPS19;RBM4;EIF3D;RPL29;RPL35A;RPS8;RPL6;RPL5;TPR;RPS17;RPL10;RPS5;RPL21;CDC123;RPL27;RPL37;RPS4X;ALKBH1;RPL30;EIF3F;RPL15;RPL7A;RPL36A;RPL36;RPLP1;DDX3X;RPL11;BANK1;RPS16;RPL37A;KLHL25;RPL35;RPL31;TNF;RPL8;TICRR;RPL39;RPS1…	3.22537
protein cycling	fibro	GO:0006914	autophagy	GO	481	1.87489	4.56507e-11	1.73648e-08	GABARAPL1;UVRAG;PLAA;ANXA7;VCP;ITPR1;FEZ2;FBXW7;DRD2;UCHL1;ATP6V1D;FZD5;LAMTOR3;ZC3H12A;C9orf72;WIPI2;PIP4K2A;RAB1A;HSPB8;ATP6V1G1;RAB7A;NSFL1C;TMEM41B;CALCOCO2;VPS37A;SPTLC1;UBQLN1;SBF2;EXOC8;TECPR1;HMOX1;TAB3;SCOC;MAPK8;ATP6V1C1;TBK1;SMURF1;RUFY4;SQSTM1;USP33;MFN1;SCFD1;BECN1;NPC1;AKT1;USP10;ROCK1;VPS36;FOXO1;RAB5A;RHEB;STAM2;WDR41;PIK3CA;TBC1D25;STX12;STBD1;SH3GLB1;STAM;ATP6V0E1;NRBF2;PIK3R2;L…	-7.76033
protein cycling	ipsc	GO:0006914	autophagy	GO	485	-1.1704	0.0331572	0.21051	HMOX1;SUPT5H;RNF185;SPTLC2;TOMM70;ATG7;UVRAG;VMP1;CISD2;DDIT3;GNAI3;UBXN2B;PIP4K2B;HSP90AA1;YOD1;SEC22B;WDR45B;VPS33A;RAB33B;ATP6V1B2;RAB5A;PAFAH1B2;VTI1A;CSNK2A2;TMBIM6;ATP6V1D;ATG3;SNX5;CSNK2A1;UBXN2A;RNF152;PTPN22;ATP6V0A2;VPS26A;ATG101;MAP3K7;BECN1;PIKFYVE;FEZ2;GATA4;LARS1;ATG5;ATG12;VDAC1;ZMPSTE24;TRIB3;ATG14;MARK2;NHLRC1;PIP4K2C;FOXK2;HSPA8;PIK3CA;IFI16;VPS37A;CASP3;MTMR9;ABL1;SCOC;EXOC4;RO…	0.676727
protein cycling	lcl	GO:0006914	autophagy	GO	485	0.785882	0.973923	1	UCHL1;SOGA3;CHMP4C;NPC1;NSFL1C;CLU;RNF152;TSPO;VCP;C9orf72;MT3;ANXA7;PRKAB2;CD84;EEF1A2;MAP1LC3B2;MID2;ATP6V1H;SOGA3;SNX14;FZD5;BCL2L11;GABARAPL1;TBK1;UBQLN2;EPG5;CTSA;RRAGC;LGALS8;SOGA1;ADRB2;RHEB;ATP6V0A1;EXOC1;SVIP;CLTC;ATP6V1C2;FOXO3;ATP6V1E1;SQSTM1;NBR1;ATP6V0E1;BMF;ACBD5;PLAA;TPCN2;RAB12;TPCN1;LAMTOR3;IL4;C19orf12;SH3GLB1;LEPR;PIK3R2;S100A9;SESN1;ATP6V0D2;FEZ2;SRPX;LRSAM1;GPSM1;FUNDC1;PIM2;…	0
protein cycling	npc	GO:0006914	autophagy	GO	488	0.809169	0.992683	1	FBXO7;FZD5;SPATA18;TMEM74;SPTLC2;CALCOCO2;IRF8;KDR;VCP;TREM2;MTCL1;ANXA7;QSOX1;PPARGC1A;RHEB;MET;MTMR8;VPS33A;CD84;VPS51;ATG10;TBK1;CAPNS1;ATP6V1A;CTSA;CAPN1;SRC;PSAP;EI24;SPTLC1;TAB3;DRD3;ATG13;TMEM41B;SNAP29;ATP5IF1;WDR81;ATG4A;MAP3K7;MTMR14;WASHC1;ATP6V1H;LAMTOR2;CHMP2A;ATP6V0E2;ATP6V1G1;TIGAR;SNX14;MID2;PHF23;PIK3CB;ATP6V0E1;PIM2;RRAGB;MFSD8;STING1;LAMTOR4;ATP6V0C;RAB3GAP2;FIS1;HAX1;FUNDC1	0
protein cycling	npc	GO:0032543	mitochondrial translation	GO	135	2.02722	3.42533e-07	0.000108412	DAP3;NDUFA7;TARS2;GFM1;TSFM;MRPL32;GARS1;MTIF2;MRPL52;MRPL57;MRPL55;MRPL45;MRPS5;MRPL3;MRPL44;MRPL40;COA3;MRPS33;MRPL28;MRPS28;GADD45GIP1;MRPL24;MTG2;MRPL43;CHCHD1;MRPS14;MRPL12;MRPL14;CDK5RAP1;MRPS16;C1QBP;MRPL54;MRPL49;MRPL18;MRPL10;UQCC1;MRPL38;MTERF3;UQCC2;AURKAIP1;MRPS23;MRPS12;QRSL1;MTRF1L;MRPS18A;FASTKD2;MRPL17;MRPL23;MRPL53;MPV17L2;MRPS7;MRPL11;MRPS17;MRPS21;MRPS18B;PTCD3;MRPS15;TUFM;ERAL…	-3.96492
protein cycling	fibro	GO:0032543	mitochondrial translation	GO	135	-2.00702	1.0375e-06	7.42252e-05	MRPS31;RARS2;MRPL23;RPUSD3;TARS2;MRPS17;GADD45GIP1;MRPS18B;MRPL46;MRPS24;LRPPRC;MRPL24;MTERF3;UQCC2;MRPL37;MRPS26;COA3;MRPL2;AURKAIP1;MRPS21;MRPL51;MRPL52;MRPL54;MRPL12;MRPL11;RMND1;MRPS6;MRPL22;MRPL27;MRPS16;MRPS9;MRPS33;AARS2;MRPL4;EARS2;ERAL1;MRPS34;MRPL14;MRPL10;MRPL28;MRPL40;GATB;MRPS5;MRPS15;MRPL38;YARS2;CDK5RAP1;MRPL45;MRPL9;SHMT2;MRPL43;MRPL41;MRPL53;MTG2;CHCHD1;MRPS12;MRPL58;MRPL47;MTG1;…	4.12945
protein cycling	ipsc	GO:0032543	mitochondrial translation	GO	135	-1.9618	1.29208e-06	7.99017e-05	MTRF1L;MRPL42;MRPS10;LRPPRC;MRPS35;MRPL1;RMND1;MRPS30;ALKBH1;WARS2;MRPL30;MRRF;HARS1;TRMT10C;MRPS9;MRPS18C;QRSL1;SHMT2;MRPL44;MRPL50;NGRN;RPUSD4;MRPL37;MRPL49;MRPL3;RARS2;NSUN3;MRPS14;MRPL35;MTERF4;FASTKD2;FASTKD3;MRPL19;MRPS31;LARS2;MTIF2;GARS1;MRPL39;MRPL45;MRPS7;MRPL47;MRPL9;NSUN4;MRPS6;MRPS5;TUFM;MRPL58;MRPS23;MRPS2;MRPL32;UQCC1;DARS2;C1QBP;TSFM	4.09744
protein cycling	lcl	GO:0032543	mitochondrial translation	GO	135	-0.644713	1	1	MRRF;RARS2;RPUSD4;MRPL49;ERAL1;MTG2;OXA1L;MTRF1;TRMT10C;MRPL45;MPV17L2;MRPS21;GATC;MRPL30;ALKBH1;NDUFA7;MRPL10;RMND1;MRPS27;MRPL9	0
protein cycling	fibro	GO:0034762	regulation of transmembrane transport	GO	500	1.44568	0.000191123	0.00410516	SORBS1;PLCG2;KCNJ15;FKBP1A;KCNF1;JPH3;PID1;CACNA1F;CACNA1G;MEF2A;GLRX;DRD2;SCN5A;PLN;UTRN;WNK1;KIF5B;GNB5;MEF2C;ARPP19;SLC30A1;MMP9;UBQLN1;NEFL;GRIA4;TMEM37;KEL;STXBP3;SLC8A1;TMEM38B;PDPK1;HOMER1;SLMAP;CLIC3;STIM1;KCNE4;PEA15;AKAP6;AKT1;AZIN1;SELENOS;YWHAQ;AKT2;OAZ2;KCNK13;PPIF;OXSR1;OSBPL8;SCN9A;GPR89A;KCNE3;PTEN;YWHAH;ACTN4;NR4A3;APPL2;HSPA2;SESTD1;PRKACA;HTT;SCN1A;CLIC4;ATP1B1;RAP1A;ANO6;SCN4B…	-2.38667
protein cycling	ipsc	GO:0042254	ribosome biogenesis	GO	293	-2.54857	1.83415e-21	3.06242e-18	TEX10;NOL10;RPF2;DDX47;ZCCHC4;NMD3;NOL9;UTP15;NAF1;MRPL1;GTPBP4;DDX18;RPF1;UTP23;RSL1D1;MTREX;PWP1;GTPBP10;DDX52;UTP6;DIS3;BMS1;WDR36;FTSJ3;DKC1;XRN2;RRN3;TSR1;DCAF13;EXOSC2;WDR43;UTP18;NOLC1;UTP11;SDAD1;ISG20L2;RRP15;MRPS9;RRP1B;SBDS;RIOK3;RRP36;METTL15;DHX37;TFB1M;GNL3L;UTP20;RPS2;RRP1;NOL11;GEMIN4;DROSHA;WDR12;MPHOSPH6;UTP25;KRR1;SRFBP1;DDX24;ZNHIT6;MRM3;ESF1;PES1;RIOK2;DDX21;DHX30;REXO4;DDX10…	17.5139
protein cycling	lcl	GO:0042254	ribosome biogenesis	GO	293	-1.92988	8.91486e-10	8.63054e-07	GLUL;NOL6;EXOSC1;GNL3L;UTP4;RPL3;USP36;NLE1;RPL26L1;ERAL1;RPS2;MTG2;LTO1;RPLP0;NOP2;NSUN5P1;RPP40;DDX49;RRP1B;RPL7L1;FTSJ3;MRM2;NOL10;NVL;SDAD1;NSUN5P2;REXO4;DKC1;RPS6;ISG20L2;HEATR1;RPL10A;RPL7;UTP14C;TSR2;MPV17L2;SENP3;RPL14;WDR75;RPS19;NOC2L;DDX28;GEMIN4;PWP1;RPL35A;RPS8;RPL6;ZNHIT6;HEATR3;RPL5;RPS17;ERI1;RPL10;RPS5;WDR74;NPM3;WDR46;PDCD11;RPL27;GTF3A;RPP38;TEX10;MRPL10;RPL7A;NIP7;BYSL;DDX3X;R…	6.06396
protein cycling	npc	GO:0042254	ribosome biogenesis	GO	294	1.91102	8.93213e-09	7.53872e-06	UTP14A;EFL1;RNASEL;RPL3L;DDX51;METTL16;ZNF593;CUL4B;EXOSC6;WDR12;RPS21;NHP2;TRMT112;DDX31;UTP23;GTF2H5;RPS15;EXOSC5;CEBPZ;RPL26L1;KRR1;MDN1;TSR2;NOP14;NLE1;EIF6;RBFA;C1D;RPL12;DDX49;RCL1;DDX54;RPS27L;MRTO4;EXOSC1;LAS1L;RPP25;RPUSD2;RPS19;MTG2;WDR18;RPL38;RPL35;NSA2;RRP1;C1QBP;RPS6;MRPL10;NOP10;MTERF3;SENP3;SHQ1;NOC2L;RPL3;SURF6;RPP38;WDR75;RPS9;EMG1;RPL14;RPS14;RRP9;RPS28;FASTKD2;NOP2;YBEY;ERI3;G…	-5.1227
protein cycling	fibro	GO:0042254	ribosome biogenesis	GO	292	-1.64802	2.27539e-05	0.000865524	RPS2;MRM1;YBEY;NSUN5P1;FBL;NOP53;KRI1;RRP7BP;WDR74;METTL16;RPS8;NAT10;RPS28;ZNF593;NSUN5P2;NOL11;FRG1;EXOSC5;WDR46;PIH1D1;PES1;RPL35;RRP8;DROSHA;RPL5;RPS6;AATF;RPL23A;RPS5;RPL10A;NUP88;SART1;NOC4L;RPSA;MDN1;DDX56;MTERF3;RPS27;EIF6;PPAN;BUD23;RPL7A;NHP2;RPS15;NSUN5;PDCD11;RPS24;NOP14;EXOSC6;RPL3;RPS17;DDX10;RPS10;RPL26;RIOK2;MRPL11;RPL12;RPP38;RPL11;RPL24;RPS16;ERI3;MRPL22;REXO4;RPS9;MRPS9;RPL35A;…	3.06272
protein cycling	fibro	hsa03010	Ribosome	KEGG	135	-3.05303	1.2609e-23	3.99706e-21	RPS2;RPLP2;MRPL23;RPL28;RPS8;RPS28;RPL22L1;MRPS17;RPL35;RPL4;RPL18A;RPL5;RPL8;RPS6;RPL36A;RPL23A;RPS5;RPL10A;MRPL24;RPSA;RPL9;RPL27A;RPS3;UBA52;RPS3A;RPS12;RPS27;MRPL2;RPL34;RPL13;RPL17;RPL7A;MRPS21;RPS15;FAU;RPS20;RPS24;RPL3;RPS17;RPS4X;MRPL12;RPS10;RPS11;RPL26;RPL21;MRPL11;RPL12;RPL11;RPL24;RPS16;RPL13A;MRPS6;MRPL22;MRPL27;RPS9;RPL37A;MRPS16;MRPS9;RPL35A;RPS25;RPL30;RPL10;RPL27;RPS29;RPL36;RPS7…	20.3983
protein cycling	npc	hsa03010	Ribosome	KEGG	137	2.30444	5.37421e-11	1.72512e-08	RPL3L;RPS21;RPLP1;RPS15;MRPL32;RPL26L1;RPL15;RPL37A;RPL36;RPL27A;MRPS5;RPL12;MRPL3;RPL29;MRPL28;RPL13;MRPL24;RPS27L;FAU;RPL18A;RPL18;RPS19;MRPS14;MRPL12;RPL38;RPL35;MRPL14;MRPS16;RPS6;MRPL18;MRPL10;RPL41;RPL8;RPL3;MRPS12;RPS9;RPS3;MRPS18A;RPL14;RPS14;RPS28;MRPL17;MRPL23;RPL21;RPS25;RPL7A;RPL6;RPL24;RPL17;RPS10;MRPS7;MRPL11;MRPS17;RPS29;MRPS21;RPS15A;RPL35A;RPL13A;UBA52;RPS17;MRPS15;RPS8;RPL9;MRPL…	-7.76318
protein cycling	lcl	hsa03010	Ribosome	KEGG	135	-2.08444	1.39999e-07	2.22599e-05	RPL3;RPL26L1;RPS2;RPLP0;RPL41;RPL19;RPL32;RPS6;RPL10A;RPS3A;RPL7;RPL4;RPS18;RPL14;RPS19;RPL29;RPL35A;RPS8;RPL6;RPL5;MRPS21;RPS17;RPL10;RPS5;RPL21;MRPL30;RPL27;RPL37;RPS4X;RPL30;RPL15;MRPL10;RPL7A;RPL36A;RPL36;RPLP1;RPL11;RPS16;RPL37A;RPL35;RPL31;RPL8;MRPL9;FAU;RPL39;RPS15A;RPL23;MRPS17;RPL18A;RPS27;RPSA;RPS10;RPL26;RPS7;RPS11;UBA52;RPS3;RPL3L;RPL34;MRPS10;RPS24;RPS28;RPS15;RPL36A-HNRNPH2;RPS21;RP…	4.65248
protein cycling	ipsc	hsa03010	Ribosome	KEGG	133	-0.702724	0.989101	0.989101	MRPS10;MRPL1;MRPL30;MRPS9;MRPS18C;RPS2;RPS10-NUDT3;MRPL3;RPS4Y1;MRPS14;MRPL35;MRPL19;RPLP0;MRPS7;MRPL9;MRPS6;MRPS5;MRPS2;MRPL32;RPL22;RPL10A;MRPL20;RPS4X;MRPL13;RPS9;RPL10;RPL23A;RPS23;RPL30;RPS13;RPS3A;RSL24D1;RPS5;RPL3;RPL35A;RPL6;RPL41;MRPL15;RPS6;RPL11;MRPL22;RPL21;MRPL21;RPL36A-HNRNPH2;RPL7;RPS26	0.00475944
protein cycling	ipsc	hsa03040	Spliceosome	KEGG	140	-1.89268	6.92223e-06	0.000244586	NCBP2;PRPF18;PLRG1;U2SURP;RBM22;RBM17;SNW1;DHX16;PRPF40A;ZMAT2;SRSF1;CRNKL1;SF3B3;DDX42;HNRNPU;HNRNPK;PRPF38A;SF3A3;SRSF10;HNRNPA1L2;DHX8;EFTUD2;HNRNPM;U2AF2;RBM8A;RNVU1-4;HSPA8;PRPF4;CDC5L;USP39;ISY1-RAB43;SNRPB2;SF3B2;DDX46;PRPF38B;RBMXL1;SNRNP200;SMNDC1;HNRNPA1;NCBP1;ACIN1;HNRNPA3;MAGOHB;LSM8;BUD31;TRA2B;SNRNP40;PRPF19;BCAS2;HNRNPC;DHX15;WBP11;ALYREF;PRPF31;HNRNPCL1;DDX5;SF3A1;AQR;SLU7;PPIE;TH…	3.61157
protein cycling	npc	hsa03040	Spliceosome	KEGG	142	1.20368	0.108974	0.406753	HSPA6;SRSF8;SF3B6;SRSF5;HSPA1B;DDX39B;SNRNP27;SNRPG;SRSF1;SRSF9;TXNL4A;HNRNPC;SRSF2;LSM8;RNU2-1;CWC15;XAB2;THOC3;RP9;SYF2;LSM7;CTNNBL1;PRPF6;U2AF1;PRPF3;HSPA1L;RBMX;RNU4-1;RNU4-2;LSM4;SF3B1;PRPF8;SF3B5;PUF60;SF3B3;CCDC12;SRSF6;DDX46;THOC1;PPIH;PRPF38A;RNU1-1;SNRPD2;U2SURP;NCBP1;PRPF4;DHX38;BCAS2;RNU5A-1;AQR;SNU13;RBMXL1;PRPF31;PQBP1;SNRPA;SNRPC;SNRNP40;RBM8A;SF3A2;MAGOHB	-0.390669
protein cycling	fibro	hsa03040	Spliceosome	KEGG	140	-0.976449	0.520581	0.634709	SNRPA;THOC1;NCBP1;PPIH;CTNNBL1;HNRNPA1L2;SNRNP40;PRPF3;DDX39B;SART1;LSM2;RNU1-1;LSM5;XAB2;PRPF8;SNRPD2;CRNKL1;BUD31;PRPF31;PQBP1;RBM8A;SNRPE;SNRPD1;EIF4A3;RNU4-2;LSM3;LSM7;FUS;TXNL4A;SF3A2;PRPF19;HNRNPA3;PPIE;SF3B5;RNU2-1;HNRNPA1;SNRNP70;RNU5A-1	0.197426
protein cycling	lcl	hsa03040	Spliceosome	KEGG	140	-0.959497	0.579365	0.849023	LSM4;THOC1;ACIN1;SRSF1;DDX42;SRSF6;SRSF2;SNRNP40;SF3B4;CDC40;DDX39B;PPIL1;RBM22;DDX5;PRPF38B;SF3B6;PRPF4;ISY1;PRPF18;DHX16;SRSF7;U2AF2;RP9;SNRPA;DHX8;PRPF3;ISY1-RAB43;HNRNPU;PHF5A;USP39;DDX46;RNU5A-1;DHX38;SRSF8;RBMX;SF3B2;MAGOHB;FUS;PLRG1;HNRNPA1L2;CHERP;U2AF1L5;RNU4-1	0.0710803
protein cycling	npc	hsa03050	Proteasome	KEGG	45	2.4888	1.31644e-09	2.11289e-07	PSMD11;PSMA1;PSMD3;PSMB1;PSMD7;PSMA7;PSMC4;PSMD1;PSMB4;PSMB7;PSMB6;PSMD13;PSMD14;PSMD9;PSMC1;ADRM1;SEM1;PSMB5;PSMB2;PSMC2;PSMB3;PSMD4;PSMA6;PSMD12;PSMA5;POMP;PSMC3;PSMD2;PSMA2;PSMD8;PSMA4	-6.67512
protein cycling	lcl	hsa03050	Proteasome	KEGG	45	2.41145	6.85491e-09	2.17986e-06	PSMD11;PSMA1;PSMB1;PSMB2;PSMC2;PSMC1;POMP;PSMD14;PSMA5;PSMD7;PSMB4;PSMD1;PSMA3;SEM1;PSMA7;PSMB6;PSMB7;PSMD3;ADRM1;PSMC6;PSMA6;PSMB5;PSMD2;PSMB9;PSMD13;PSMD4;PSMA2;PSMB3;PSMB10;IFNG;PSMD12;PSMC3	-5.66157
protein cycling	fibro	hsa03050	Proteasome	KEGG	45	2.00722	2.56683e-05	0.000271229	PSMC2;PSMD11;PSMC1;PSMD12;PSMD14;PSMC6;PSMD7;PSMB5;PSMA1;PSMD2;PSME3;PSMD3	-3.56666
protein cycling	ipsc	hsa03050	Proteasome	KEGG	45	2.01209	3.07364e-05	0.000814515	PSMC2;PSMB9;PSMB1;PSMC4;PSMB6;PSMA1;PSMD9;PSMB4;PSMD3;ADRM1;PSMB7;PSMB2;PSMC1;SEM1;PSMA7;PSMD11;POMP;PSMB3;PSMD13;PSME1;PSMD1	-3.0891
protein cycling	fibro	hsa04120	Ubiquitin mediated proteolysis	KEGG	138	2.0208	2.30573e-07	9.13647e-06	UBE4B;FBXW7;UBE2D3;UBE2A;BIRC2;UBE2W;UBE3A;UBE2N;UBE2E3;SMURF1;CUL4A;ANAPC5;UBE2Q1;UBA2;HERC3;ITCH;DET1;RHOBTB2;CDC23;PIAS2;WWP1;CUL2;UBE2B;UBE2H;BTRC;ANAPC10;UBE3C;KLHL9;SIAH1;UBE2M;ERCC8;RHOBTB1;UBA6;BRCA1;RCHY1;UBE2E2;TRAF6;UBE2G2;CDC27;TRIP12;CBLB;ELOC;ANAPC13;UBR5;HERC2;SKP1;FBXW11;UBE2I;UBE2F;UBE2D1;UBE2J1;UBE2E1;TRIM32;SYVN1;BIRC6;RNF7;FZR1;MID1;CUL1;SAE1;SMURF2;UBA3;TRIM37;UBE2O;WWP2;CUL4…	-5.03922
protein cycling	ipsc	hsa04120	Ubiquitin mediated proteolysis	KEGG	139	-1.88323	4.92123e-06	0.00021733	CUL3;UBOX5;UBE2Z;PIAS1;PIAS2;ERCC8;ANAPC5;CDC23;ANAPC1;UBE2E1;CUL1;UBE3C;UBE2D3;UBE2D2;UBE2K;HERC2;SAE1;CBL;NHLRC1;DDB1;CUL5;UBE2W;UBC;SKP2;TRIP12;CUL2;UBE4A;UBE2Q1;FANCL;UBE2B;SMURF2;MAP3K1;DET1;SMURF1;DET1;CDC27;RCHY1;TRIM32;UBE2D1;UBE3B;ANAPC4;PRPF19;UBE2O;BTRC;UBE2G2;SKP1;VHL;WWP2;CUL4A;UBE2H;ANAPC10;UBE2F;TRAF6;WWP1;UBA3;UBR5;UBE2J2;UBA2;CBLB;ITCH;UBE2G1;SIAH1	3.66288
protein cycling	lcl	hsa04120	Ubiquitin mediated proteolysis	KEGG	139	0.872641	0.769947	0.943585	NEDD4L;UBE2D4;BIRC7;SOCS3;SKP1;UBE2QL1;SOCS1;UBE4B;FBXO2;AIRE;UBE2F;UBE2R2;DET1;HERC4;HUWE1;HERC3;FBXW8;RHOBTB2;TRAF6;UBE2E2;UBE2Z;FANCL;UBE2B;BIRC3;UBE2E3;PML;CUL4B;NEDD4;DET1;HERC3	-0.0252188
protein cycling	npc	hsa04120	Ubiquitin mediated proteolysis	KEGG	139	0.684042	0.993348	0.996452	UBE2E1;XIAP;CUL4B;KEAP1;ANAPC7;UBE2M;MID1;AIRE;UBE2E2;CDC34;KLHL13;ANAPC11;UBE2K;UBA1;FBXO2;UBE2J2;ELOB;UBA3;ELOC;SKP1;DDB2;TRIM37;UBE2D2;UBA52	-0.00154347
protein cycling	fibro	hsa04141	Protein processing in endoplasmic reticulum	KEGG	164	1.76712	3.52947e-05	0.000341123	UBE4B;PLAA;NPLOC4;VCP;UBE2D3;DNAJA2;MAPK9;SEC63;NSFL1C;SEC23A;UBQLN1;STT3B;MAPK8;EIF2S1;SELENOS;UBXN4;SSR1;EIF2AK3;HSPA2;MAP2K7;NGLY1;DERL1;ATF6;UBXN8;SAR1B;UFD1;AMFR;NFE2L2;EDEM1;MAP3K5;EIF2AK1;ATF6B;TRAM1;MARCHF6;DNAJC5B;HERPUD1;UBE2G2;ERLEC1;EIF2AK2;YOD1;SEC24B;CANX;GANAB;UGGT2;SKP1;MBTPS2;SAR1A;DNAJC10;SEC31A;SEC23B;UBE2D1;UBE2J1;SYVN1;HSPA8;ERO1B;HSP90AB1;SEC24C;SSR3;UBQLN2;SEC24D;UBXN2A;STT…	-3.46709
protein cycling	ipsc	hsa04141	Protein processing in endoplasmic reticulum	KEGG	165	-1.68119	4.45227e-05	0.0010113	SAR1A;RNF185;DERL1;SEC63;DDIT3;HSP90AA1;YOD1;DNAJA2;UGGT1;DERL2;DNAJC1;SEC23B;TUSC3;UBXN2A;SEC24C;CUL1;UBE2D3;UBE2D2;PDIA6;PDIA3;EIF2S1;MBTPS2;BAG1;DNAJB11;SSR3;HSPA8;CRYAB;SEC24B;DNAJC3;SEC61A1;HSP90AB1;SEC24A;SSR2;EIF2AK2;DNAJC10;RPN1;STT3B;SEL1L;TRAM1;DDOST;MAN1A2;UBE2D1;EDEM1;SSR1;SEC62;PPP1R15A;MAPK9;CANX;HSPA5;MAPK8;DNAJA1;UBE2G2;TXNDC5;BCAP31;SKP1;LMAN1;HSP90B1;SEC61A2;RAD23B;SIL1;GANAB;ED…	2.99512
protein cycling	npc	hsa04141	Protein processing in endoplasmic reticulum	KEGG	168	1.69086	8.96828e-05	0.00261711	NGLY1;DNAJC5G;DDOST;EDEM2;ERP29;BAX;DNAJB1;HSPA6;RPN2;RPN1;VCP;UBXN8;SEL1L2;HSPA4L;HYOU1;CAPN1;OS9;TRAF2;BCAP31;HSPA1B;RAD23B;RAD23A;MAN1A1;CALR;LMAN2;RRBP1;SIL1;FBXO2;SAR1A;BAK1;MAN1C1;PRKCSH;SEC61B;CANX;UBXN1;SAR1B;XBP1;DERL2;UBE2J2;ERO1B;HSP90AB1;CKAP4;HSPA5;HSPA1L;SKP1;UFD1	-2.58218
protein cycling	lcl	hsa04141	Protein processing in endoplasmic reticulum	KEGG	164	-0.800901	0.952381	1	SEC61A1;RPN1;UBE2G2;RRBP1;EDEM3;ERO1B;DNAJB11;MAPK10;SSR2;HYOU1;PREB;ATF6B;SYVN1;MAN1A2;SEC61A2;SEC13;CAPN1;UBE2G1;BAK1;DERL2;UBXN2A;P4HB;UGGT1;DNAJC3;SEL1L;CAPN2;SSR1;MOGS;PDIA4;SEC61B;SEC62;BAG1;RPN2;TXNDC5	0
protein cycling	fibro	R-HSA-927802	Nonsense-Mediated Decay (NMD)	Reactome	113	-2.80562	1e-10	4.81304e-09	RPS2;NCBP1;RPLP2;RPL28;RPS8;RPS28;RPL22L1;RPL35;RPL4;RPL18A;RPL5;SMG9;RPL8;RPS6;RPL36A;RPL23A;RPS5;RPL10A;RPSA;RPL9;RPL27A;RPS3;UBA52;RPS3A;RPS12;RPS27;RPL34;RPL13;RPL17;RPL7A;RPS15;RPS20;RPS24;RPL3;RPS17;RPS4X;RPS10;RPS11;RPL26;RPL21;RPL12;RPL11;RPL24;RPS16;RPL13A;RPS9;RPL37A;RBM8A;RPL35A;RPS25;RPL30;RPL10;RPL27;RPS29;RPL36;RPL39L;RPS7;RPL32;RPL41;EIF4A3;RPS14;RPL36AL;RPS21;RPS23;RPS15A;RPS19;RP…	8.31758
protein cycling	lcl	R-HSA-927802	Nonsense-Mediated Decay (NMD)	Reactome	113	-2.49874	1e-10	1.271e-08	SMG6;UPF1;RPL3;RNPS1;RPL26L1;RPS2;RPLP0;DCP1A;UPF2;RPL41;RPL19;RPL32;RPS6;RPL10A;RPS3A;RPL7;RPL4;RPS18;RPL14;RPS19;RPL29;RPL35A;RPS8;RPL6;RPL5;RPS17;ETF1;RPL10;RPS5;RPL21;RPL27;RPL37;RPS4X;RPL30;RPL15;RPL7A;SMG5;RPL36A;RPL36;RPLP1;CASC3;RPL11;RPS16;RPL37A;RPL35;RPL31;SMG7;RPL8;UPF3A;RPL39;RPS15A;RPL23;RPL18A;RPS27;RPSA;RPS10;RPL26;RPS7;RPS11;UBA52;RPS3;EIF4G1;RPL3L;RPL34;RPS24;RPS28;PPP2R1A;RPS15…	7.89586
protein cycling	npc	R-HSA-927802	Nonsense-Mediated Decay (NMD)	Reactome	115	2.14671	4.69929e-08	7.75042e-07	UPF3A;RPL3L;RPS21;RPLP1;RPS15;RPL26L1;RPL15;RPL37A;RPL36;RPL27A;RPL12;RPL29;RPL13;RPS27L;RPL18A;RPL18;RPS19;RPL38;RPL35;RPS6;RPL41;SMG6;RPL8;RPL3;EIF4G1;RPS9;RPS3;RPL14;RPS14;RPS28;RPL21;RPS25;RPL7A;RPL6;RPL24;RPL17;RPS10;RPS29;RPS15A;RPL35A;RPL13A;UBA52;RPS17;RPS8;RPL9;RPL5;RPL32;RPS20;NCBP1;RPL36A;RPL27;RPS18;RPS27;RPS7;RPL36AL;RPS4X;RPS16;RPL34;RPL19;RPL26;RPL11;PABPC1;RPL7;RPSA;RPL37;RPL23;RP…	-6.11067
protein cycling	ipsc	R-HSA-927802	Nonsense-Mediated Decay (NMD)	Reactome	113	-1.38723	0.0248201	0.0716529	NCBP2;PPP2R2A;GSPT1;GSPT2;SMG5;DCP1A;RBM8A;ETF1;PPP2R1A;RPS2;SMG1;RPS4Y1;UPF2;CASC3;RNPS1;NCBP1;MAGOHB;RPLP0;SMG7	1.14477
